# Soluble TREM2 reduces DAP12 surface expression by dissociating the TREM2–DAP12 complex

**DOI:** 10.64898/2026.05.05.723083

**Authors:** Atsuma Yamada, Shori Yatame, Fuminori Tsuruta

## Abstract

Triggering receptor expressed on myeloid cells 2 (TREM2) plays a crucial role in regulating various microglial functions, including phagocytosis, inflammation, chemotaxis, and proliferation. Recent studies have demonstrated that TREM2 associates with DAP12 to mediate intracellular signaling essential for these processes. Despite the importance of the TREM2–DAP12 complex in microglial physiology, the mechanisms controlling its expression and activity remain poorly understood. In this study, we show that the soluble ectodomain of TREM2 (sTREM2) regulates microglial phagocytic activity by attenuating the surface expression of DAP12. Stimulation with recombinant sTREM2 reduced the surface expression of DAP12, but not that of TREM2. In addition, sTREM2 bound to full-length TREM2, leading to the uncoupling of TREM2 from DAP12. Furthermore, pretreatment of microglial cell line BV2 with sTREM2 significantly inhibited amyloid-β uptake. These findings suggest that sTREM2 negatively regulates TREM2 signaling by destabilizing the TREM2–DAP12 complex and may act as a novel modulator of TREM2 signaling under physiological and pathological conditions.
