## Supplemental Table 1 for "Soluble TREM2 reduces DAP12 surface expression by dissociating the TREM2–DAP12 complex"

### Sheet: Sheet1
Plasmid	Plasmid backbone	Primer forward	Primer reverse	Template	Enzyme sites
pCS4-Trem2	pCS4	5’-aaggatccgccaccatgggacctctccaccagtttctc-3’	5’-aaggatcctcacgtacctccgggtccagtga-3’	BV2 cDNA library	BglII-BglII
pCS4-Trem2-HA	pCS4-HA	5’-aaggatccgccaccatgggacctctccaccagtttctc-3’	5’-aaggatcccgtacctccgggtccagtga-3’	BV2 cDNA library	BglII-BglII
pCS4-Trem2-His	pCS4-His	5’-aaggatccgccaccatgggacctctccaccagtttctc-3’	5’-aaggatcccgtacctccgggtccagtga-3’	BV2 cDNA library	BglII-BglII
pCS4-Trem2-Flag	pCS4-Flag	5’-aaggatccgccaccatgggacctctccaccagtttctc-3’	5’-aaggatcccgtacctccgggtccagtga-3’	BV2 cDNA library	BglII-BglII
pCS4-Trem2-mCherry	pCS4-mCherry	5’-aaggatccgccaccatgggacctctccaccagtttctc-3’	5’-aaggatcccgtacctccgggtccagtga-3’	BV2 cDNA library	BglII-BglII
pCS4-sTrem2-HA	pCS4-HA	5’-aaggatccgccaccatgggacctctccaccagtttctc-3’	5’-aaggatccgtgttccacttgggcacc-3’	BV2 cDNA library	BglII-BglII
pCS4-sTrem2-His	pCS4-His	5’-aaggatccgccaccatgggacctctccaccagtttctc-3’	5’-aaggatccgtgttccacttgggcacc-3’	BV2 cDNA library	BglII-BglII
pCS4-Tyrobp	pCS4	5’-aaggatccgccaccatgggggctctggagcc-3’	5’-aatctagatcatctgtaatattgcctctgtgtg-3’	BV2 cDNA library	BglII-XbaI
pCS4-Tyrobp-HA	pCS4-HA	5’-aaggatccgccaccatgggggctctggagcc-3’	5’-aatctagatctgtaatattgcctctgtgtgttg-3’	BV2 cDNA library	BglII-XbaI
pCS4-Tyrobp-Flag	pCS4-Flag	5’-aaggatccgccaccatgggggctctggagcc-3’	5’-aatctagatctgtaatattgcctctgtgtgttg-3’	BV2 cDNA library	BglII-XbaI
pCS4-Tyrobp-mCherry	pCS4-mCherry	5’-aaggatccgccaccatgggggctctggagcc-3’	5’-aatctagatctgtaatattgcctctgtgtgttg-3’	BV2 cDNA library	BglII-XbaI
pCS4-Trem2(K183A)	-	5’-ctgagcgcgtttcttgcagccagcat-3’	5’-gcaagaaacgcgctcaggagaacgcag-3’	pCS4-Trem2	-
pCS4-Trem2(K183A)-HA	-	5’-ctgagcgcgtttcttgcagccagcat-3’	5’-gcaagaaacgcgctcaggagaacgcag-3’	pCS4-Trem2-HA	-
pCS4-Trem2(K183A)-His	-	5’-ctgagcgcgtttcttgcagccagcat-3’	5’-gcaagaaacgcgctcaggagaacgcag-3’	pCS4-Trem2-His	-
pCS4-Trem2(K183A)-mCherry	-	5’-ctgagcgcgtttcttgcagccagcat-3’	5’-gcaagaaacgcgctcaggagaacgcag-3’	pCS4-Trem2-mCherry	-
pCS4-HA-Trem2-mCherry	-	5’-catacgatgttccagattacgctctcaacaccacggtg-3’	5’-tctggaacatcgtatgggtaggcttgggacagg-3’	pCS4-Trem2-mCherry	-
pCS4-HA-Trem2(K183A)-mCherry	-	5’-catacgatgttccagattacgctctcaacaccacggtg-3’	5’-tctggaacatcgtatgggtaggcttgggacagg-3’	pCS4-Trem2(K183A)-mCherry	-
pCS4-HA-Tyrobp-mCherry	-	5’ -catacgatgttccagattacgctcagagtgacactttcc-3’	5’ -tctggaacatcgtatgggtaggcctgtacgggac-3’	pCS4-Tyrobp-mCherry	-
pCS4-Trem2(Igl)-HA	pCS4-HA	5’-catcatcaccatcaccactgaactatagtgagtcgtatt-3’	5’-tcagtggtgatggtgatgatgtctagactccagcacctccac-3’	pCS4-Trem2-His	(HindIII-XbaI)
pCS4-Trem2(Igl)-Flag	pCS4-Flag	5’-catcatcaccatcaccactgaactatagtgagtcgtatt-3’	5’-tcagtggtgatggtgatgatgtctagactccagcacctccac-3’	pCS4-Trem2-His	(HindIII-XbaI)
pCS4-human Trem2	pCS4	5’-aaggatccgccaccatggagcctctccgg-3’	5’-aaggatcctcacgtgtctctcagccctg-3’	human fetal brain cDNA library	BglII-BglII
pCS4-human Trem2-Flag	pCS4-Flag	5’-aaggatccgccaccatggagcctctccgg-3’	5’-aaggatcccgtgtctctcagccctgg-3’	human fetal brain cDNA library	BglII-BglII
pCS4-human Trem2-His	pCS4-His	5’-aaggatccgccaccatggagcctctccgg-3’	5’-aaggatcccgtgtctctcagccctgg-3’	human fetal brain cDNA library	BglII-BglII
pCS4-human sTrem2-HA	pCS4-HA	5’-aaggatccgccaccatggagcctctccgg-3’	5’-aaggatccgtgctccacatgggcatc-3’	human fetal brain cDNA library	BglII-BglII
pCS4-human sTrem2-His	pCS4-His	5’-aaggatccgccaccatggagcctctccgg-3’	5’-aaggatccgtgctccacatgggcatc-3’	human fetal brain cDNA library	BglII-BglII
pCS4-human Tyrobp-Flag	pCS4-Flag	5’-aaagatctgccaccatggggggacttgaac-3’	5’-aatctagatttgtaatacggcctctgtgtgttg-3’	human fetal brain cDNA library	BglII-XbaI
pCS4-human Tyrobp-mCherry	pCS4-mCherry	5’-aaagatctgccaccatggggggacttgaac-3’	5’-aatctagatttgtaatacggcctctgtgtgttg-3’	human fetal brain cDNA library	BglII-XbaI
pCS4-HA-human Tyrobp-mCherry	-	5’-catacgatgttccagattacgctcaggcccagagc-3’	5’-tctggaacatcgtatgggtaggcctggacaggac-3’	pCS4-human Tyrobp-mCherry	-
sTable 1. List of plasmids and corresponding primers
